# GPX4-associated Sedaghatian Type Spondylometaphyseal Dysplasia: A Protein Interactome Perspective

**DOI:** 10.1101/2022.02.17.479371

**Authors:** Kalyani B. Karunakaran, N. Balakrishnan, Madhavi K. Ganapathiraju

## Abstract

**<u>S</u>**pondylo**<u>m</u>**etaphyseal **<u>d</u>**ysplasia, **<u>S</u>**edaghatian type (SMDS) is a rare and lethal skeletal dysplasia inherited in an autosomal recessive manner and caused by mutations in GPX4. In order to expand the functional landscape of this poorly studied disorder and accelerate the discovery of biologically insightful and clinically actionable targets, we constructed SMDS-centric and GPX4-centric protein-protein interaction (PPI) networks, augmented with novel protein interactors predicted by our HiPPIP algorithm. The SMDS-centric networks included those that showed the interconnections of GPX4 with other putative SMDS-associated genes and genes associated with other skeletal dysplasias. The GPX4-centric network showed the interconnections of GPX4 with genes whose perturbation has been known to affect GPX4 expression. We discovered that these networks either contained or were enriched with genes associated with specific SMDS pathophenotypes, tissue-naïve/fetus-specific functional modules and genes showing elevated expression in brain and/or testis similar to GPX4. We identified 7 proteins as novel interactors of GPX4 (APBA3, EGR4, FUT5, GAMT, GTF2F1, MATK and ZNF197) and showed their potential biological relevance to GPX4 or SMDS. Comparative transcriptome analysis of expression profiles associated with chondroplasia and immune-osseous dysplasia versus drug-induced profiles revealed 11 drugs that targeted the neighborhood network of GPX4 and other putative SMDS-associated genes. Additionally, resveratrol, which is currently being tested against a skeletal dysplasia in a clinical trial, was identified as another potential candidate based on the proximity of its targets to GPX4.
