## Supplementary material for "GPX4-associated Sedaghatian Type Spondylometaphyseal Dysplasia: A Protein Interactome Perspective": Supplementary File 1.xlsx

### Sheet: Modules
Functional modules enriched in the networks of putative SMDS-associated genes, SD-associated genes, genes associated with phenotypically similar disorders and GPX4-affecting genes
Module number	Module name
a	Adenylate cyclase-activating GPCR signaling pathway
b	Protein catabolic process
c	Humoral immune response
d	Epithelial morphogenesis
e	Neurogenesis/protein autophosphorylation
f	Cellular oxidant detoxification
g	Lipid storage/reactive oxygen species biosynthetic process
h	Extracellular organization/cartilage development

### Sheet: GPX4 phenotype table
Mouse phenotypes shared by genes belonging to the 8 functional modules
Functional module numbers	a	a	f	a, h, e	a	f	h	h	a	d, b	h	e	f	a	h	h	h	a	a	h	h	h	c	e	a, h, c, g, e	c, g	Number of genes sharing the phenotype
GPX4-associated abnormal mouse phenotypes	LDB1	CAMK4	XRCC1	EGR4	VHL	GAMT	THRA	DRD2	TONSL	RXRB	COL2A1	DNMT3L	RPS19	DIO1	IKZF2	SPDYA	KMT2D	AGRP	DHODH	ADAM23	RASGRP4	CLSPN	IHH	NTRK1	ZNF197	SLC30A10
decreased body weight																											13
male infertility																											8
ataxia																											6
oligozoospermia																											6
preweaning lethality, complete penetrance																											5
reduced male fertility																											5
decreased embryo size																											4
decreased male germ cell number																											4
embryonic lethality between somite formation and embryo turning, complete penetrance																											4
small testis																											4
decreased litter size																											3
postnatal lethality																											3
abnormal embryo size																											2
abnormal embryonic tissue morphology																											2
abnormal heart morphology																											2
abnormal sperm head morphology																											2
decreased testis weight																											2
embryonic lethality, complete penetrance																											2
failure to gastrulate																											2
increased neuron apoptosis																											2
abnormal extraembryonic tissue morphology																											1
abnormal retina morphology																											1
abnormal social/conspecific interaction																											1
abnormal sperm mitochondrial sheath morphology																											1
asthenozoospermia																											1
astrocytosis																											1
cachexia																											1
embryonic lethality prior to organogenesis																											1
kinked sperm flagellum																											1
Number of phenotypes shared by the gene	14	8	7	7	6	5	5	5	4	4	3	3	2	2	2	2	2	1	1	1	1	1	1	1	1	1
