## Supplementary material for "GPX4-associated Sedaghatian Type Spondylometaphyseal Dysplasia: A Protein Interactome Perspective": Supplementary File 2.xlsx

### Sheet: Modules
Functional modules enriched in the network of genes associated with Joubert syndrome (with Jeune asphyxiating thoracic dystrophy)
Module number	Module name
a	Positive regulation of actin filament bundle assembly
b	Detoxification
c	Regulation of JAK-STAT cascade
d	Regulation of binding
e	Cellular response to organonitrogen compound

### Sheet: GPX4 phenotype table
Mouse phenotypes shared by genes belonging to the 5 functional modules
Functional modules	c, d	b	b	c	c	d	e	b, e	a	b	b	d	a, d	b	b	b	d	a, e	a	b	d	d	c, d	Number of genes sharing the phenotype
GPX4-associated abnormal mouse phenotypes	KIT	TRIM28	SNRPC	VHL	CACNA1A	JUN	APP	GAMT	ABL1	CSNK2B	PFDN1	GOLGA2	ERBB2	TRAP1	DNAJA3	TELO2	DACT1	PXN	IFT140	PRDX6	CRK	NTRK1	ZNF197
decreased body weight																								11
preweaning lethality, complete penetrance																								7
oligozoospermia																								5
reduced male fertility																								5
embryonic lethality between implantation and somite formation, complete penetrance																								4
embryonic lethality, complete penetrance																								4
ataxia																								3
decreased embryo size																								3
decreased litter size																								3
male infertility																								3
oxidative stress																								3
abnormal embryo size																								2
abnormal heart morphology																								2
cachexia																								2
decreased male germ cell number																								2
decreased testis weight																								2
embryonic lethality prior to organogenesis																								2
increased neuron apoptosis																								2
postnatal lethality																								2
small testis																								2
weight loss																								2
abnormal embryonic tissue morphology																								1
abnormal extraembryonic tissue morphology																								1
abnormal male germ cell morphology																								1
abnormal retina morphology																								1
asthenozoospermia																								1
astrocytosis																								1
decreased mitochondrial DNA content																								1
failure to gastrulate																								1
hydrometra																								1
increased hepatocyte apoptosis																								1
lethargy																								1
neurodegeneration																								1
Number of phenotypes shared by the gene	14	8	5	5	5	5	5	5	4	3	3	3	3	2	2	2	2	2	1	1	1	1	1
